# Migration patterns and hybridization within the Asian stonechat complex in response to a major geographical barrier

**DOI:** 10.1101/2025.10.15.682589

**Authors:** Tianhao Zhao, Yury Anisimov, Wieland Heim, Gang Song, Valentina Anisimova, Nyambayar Batbayar, Christen M. Bossu, Andrea Bours, Siqiao Chen, Wenjia Chen, Batmunkh Davaasuren, Dule, Shengjing Jiao, Xiaolu Jiao, Magnus Hellström, Georg Langebrake, Zhuo Li, Shu-Yueh Liao, Aitao Liu, Zongzhuang Liu, Jacob Roved, Xinyuan Wang, Matthias H. Weissensteiner, Guannan Wen, Dezhi Zhang, Guoming Zhang, Yifang Zhang, Kristen Ruegg, Miriam Liedvogel, Staffan Bensch, Bregje Wertheim, Fumin Lei, Barbara Helm

## Abstract

Long-distance avian migration is thought to be under strong natural selection. Facing geographical barriers, migrants display various patterns considered to be adaptive. For example, they may detour along either side around the barrier or cross it, requiring specialized behavioral adaptations. Variations within closely related taxa are excellent sources for understanding the evolutionary background of migration and how barriers are shaping migration routes.

In Asia, some species are assumed to have a migratory divide in response to the major geographical barrier, the Qinghai-Tibet Plateau (QTP), including the stonechat taxa (Siberian Stonechat *Saxicola maurus maurus* and Amur Stonechat *S*. *stejnegeri*). As they detour along either side of the QTP, these taxa are believed to disfavor a crossing over the highland. However, the more southernly distributed Tibetan Stonechat (*S. m. przewalskii*) breeds on the QTP, suggesting adaptation to high elevation. To investigate migration patterns and the potentially associated genetic differences, we studied migration routes and population genetics of four populations around the assumed migratory divide in Russia and Mongolia, and of one from the QTP in China. Our results confirmed the existence of a migratory divide between *maurus* and *stejnegeri*, albeit with extensive hybridization. We observed both the hypothesized western and eastern routes, but also found individuals employing intermediate routes crossing the QTP, of which two-thirds were clear hybrids. Meanwhile, *przewalskii* followed a highland-crossing route and was genetically differentiated from *maurus* and *stejnegeri*.

The diverse migration routes among Asian stonechats show differential responses towards the geographical barrier. The intermediate route may be associated with hybridization, and its conditional viability may facilitate gene flow between *maurus* and *stejnegeri*.

The Asian stonechat complex thus offers great opportunities for novel research of the genetics and evolution of migration. The specific evolutionary background associated with inhabiting and crossing the QTP can offer new perspectives in this field.

**Teaser text:** Migratory divides can arise in birds because alternative routes around migratory barriers would select for behaviors to restrict hybridization. Hybrids of parental types that employ alternative routes are hypothesized to embark on intermediate routes that would expose them to suboptimal conditions, resulting in post-zygotic reproductive isolation. However, this hypothesis is challenged when a sister taxon actually breeds on the geographical barrier. This is the case in the Asian stonechat complex that breeds near or on the Qinghai-Tibet Plateau (QTP), the roof of the world. We demonstrated a migratory divide in central Siberia to Mongolia for race *maurus* and *stejnegeri*, yet showed also evidence for extensive hybridization. Hybrids migrated along a newly discovered intermediate route, seemingly viable and overlaps with the migration trajectory of race *przewalskii* over the eastern part of the QTP.

The Asian migratory divide relative to the QTP thus provided new insights to the evolution of landbird migration.
