## Supplementary material for "Migration patterns and hybridization within the Asian stonechat complex in response to a major geographical barrier": Table S1

### Sheet: Table S1
logger	Country	location	logger supplier	recapture year	lon_calib	lat_calib	tm1_start	tm1_end	sex	age at deployment	threshold	zenith summer	zenith0 summer	zenith winter	zenith0 winter	zenith decision	spring.cut	autumn.cut	quantile_group autumn	day_group autumn	dist_thr_group autumn	quantile_group spring	day_group spring	dist_thr_group spring
CA865	Russia	Tunka	Migrate Technology P50B11-7-DIP-NOT	2022	102.34	51.79	2021-06-20	2021-07-30	male	2	0.8	94.75	96.5302	94.75	96.5302	summer	2022-02-01	2022-01-01	0.9	10	500	0.9	5	500
CA869	Russia	Tunka	Migrate Technology P50B11-7-DIP-NOT	2022	102.34	51.79	2021-06-20	2021-07-30	male	2+	0.8	94.5	97.1856	94.5	97.1856	summer	2022-01-01	2022-01-01	0.9	10	1000	0.95	10	1000
CA874	Russia	Tunka	Migrate Technology P50B11-7-DIP-NOT	2022	102.34	51.79	2021-06-25	2021-07-25	female	2+	0.8	93.753	95.5595	93.5	95.3065	summer	2022-01-01	2022-01-01	0.9	5	1000	0.92	5	500
CA886	Russia	Tunka	Migrate Technology P50B11-7-DIP-NOT	2022	102.34	51.79	2021-06-25	2021-07-25	male	2+	0.8	94.25	96.4232	94.25	96.4232	summer	2022-01-01	2022-01-01	0.9	5	1000	0.92	5	1000
CA863	Russia	Barguzin	Migrate Technology P50B11-7-DIP-NOT	2022	109.8	53.57	2021-07-01	2021-07-30	female	2+	0.8	92.8	94.9	94.75	92.9835	summer	2022-01-01	2022-02-01	0.95	10	500	0.93	10	500
CA892	Russia	Barguzin	Migrate Technology P50B11-7-DIP-NOT	2022	109.8	53.57	2021-07-05	2021-08-01	male	2+	0.8	93.9077	96.5011	93.75	96.3434	summer	2022-01-01	2022-02-01	0.9	5	1000	0.95	5	1000
CA921	China	Qinghai	Migrate Technology P50B11-7-DIP-NOT	2022	101.54	37.66	2021-07-30	2021-08-20	male	3+	0.8	93.75	96.6821	92	94.9321	winter for spring, summer for autumn	2022-01-01	2022-01-01	0.9	10	500	0.9	10	500
CA905	China	Qinghai	Migrate Technology P50B11-7-DIP-NOT	2022	101.54	37.66	2021-07-25	2021-08-15	female	2+	0.8	93.8894	96.0128	92.75	94.8734	winter	2022-01-01	2022-01-01	0.9	5	500	0.97	5	500
CA915	China	Qinghai	Migrate Technology P50B11-7-DIP-NOT	2022	101.54	37.66	2021-07-25	2021-08-15	female	3+	0.8	94.2216	96.64	92.75	95.1811	winter	2022-01-01	2022-01-01	0.95	5	500	0.96	5	500
CA917	China	Qinghai	Migrate Technology P50B11-7-DIP-NOT	2022	101.54	37.66	2021-07-20	2021-08-20	female	3+	0.8	94.494	97.0681	91	93.7026	winter	2022-01-01	2022-01-01	0.95	5	500	0.9	10	500
CA903	China	Qinghai	Migrate Technology P50B11-7-DIP-NOT	2022	101.54	37.66	2022-06-15	2022-07-20	female	3+	0.8	94.3656	96.673	92.75	95.0574	summer	2022-01-01	2022-01-01	0.97	10	500	0.92	5	500
CA903	China	Qinghai	Migrate Technology P50B11-7-DIP-NOT	2023	101.54	37.66			female	3+	0.8	94.1747	96.4221	92.75	95.05	winter		2023-01-01	0.97	5	500
29AN	China	Qinghai	Swiss Ornithology Institute	2023	101.54	37.66	2022-07-05	2022-07-25	female	2+	2.5	91.4362	95.0635	90.5	94.1274	summer for autumn winter for spring	2022-11-14	2023-01-01	0.9	10	500	0.9	5	500
29EH	China	Qinghai	Swiss Ornithology Institute	2023	101.54	37.66	2023-05-28	2023-06-25	male	3+	2.5	94.8614	97.0002	90.25	92.3888	winter	2023-01-01	2023-01-01	0.9	5	500	0.92	10	500
29AM	Mongolia	Khurkh	Swiss Ornithology Institute	2024	110.6	48.6	2023-07-05	2023-07-28	female	2+	2.5	93.1696	95.1332	94.5			2024-02-01	2024-02-01	0.9	5	1000	0.9	5	1000
27XK	Mongolia	Arhangai	Swiss Ornithology Institute	2024	100.87	48.73	2023-07-05	2023-07-28	male	2	2.5	92.9737	95.3265	94	94.3002	summer	2024-01-01	2024-02-01	0.9	5	500	0.9	5	500
29AI	Mongolia	Arhangai	Swiss Ornithology Institute	2024	100.87	48.73	2023-07-05	2023-07-28	male	2+	2.5	93.5941	95.564	94.25	94.908	summer	2024-02-01	2024-02-01	0.9	6	500	0.9	5	500
29EN	Mongolia	Arhangai	Swiss Ornithology Institute	2024	100.87	48.73	2023-07-05	2023-07-28	female	2+	2.5

### Sheet: Table S2
Sample name	exclusion from pop_gen analysis	Population	Race	Sampling year	Sex	Age	Longitude	Latitude	Tracked	With tracking data	Tissue type	Sequencing platform	Batch	Clean Reads	Clean Base	Q20(%)	GC(%)
KAZ_01		Kazakhstan	maurus	1997	F	1+	63	51			muscle tissue	BGI DNBseq	AVImxbqR	100497626	30149287800	97.4	42.46
KAZ_02	excluded, same parents with KAZ_01	Kazakhstan	maurus	1997	M	1+	63	51			muscle tissue	BGI DNBseq	AVImcroR	98133392	29440017600	98.77	43.82
KAZ_03		Kazakhstan	maurus	1997	M	1+	63	51			blood	BGI DNBseq	AVImcroR	94733752	28420125600	98.66	42.03
KAZ_04		Kazakhstan	maurus	1997	F	1+	63	51			blood	BGI DNBseq	AVImcroR	100039220	30011766000	98.65	42.12
KAZ_05		Kazakhstan	maurus	1997	F	1+	63	51			muscle tissue	BGI DNBseq	AVImcroR	100209776	30062932800	98.52	46.88
KAZ_06	excluded, same parents with KAZ_05	Kazakhstan	maurus	1997	M	1+	63	51			muscle tissue	BGI DNBseq	AVImcroR	100130594	30039178200	98.42	42.06
KAZ_07		Kazakhstan	maurus	1998	M	1+	63	51			blood	BGI DNBseq	AVImcroR	100035641	30010692300	98.33	41.98
KAZ_08		Kazakhstan	maurus	1998	F	1+	63	51			blood	BGI DNBseq	AVImcroR	100150887	30045266100	98.26	42.05
KAZ_09		Kazakhstan	maurus	1998	M	1+	63	51			muscle tissue	BGI DNBseq	AVImcroR	104475412	31342623600	98.29	44.25
XIN_01		Xinjiang, China	maurus	1960	F	2+	89.5	47			specimen toe-pad	BGI DNBseq	SAXhnauR	97791359	19558271800	99.06	42.31
XIN_02	excluded, low genotyping rate	Xinjiang, China	maurus	1960	M	2+	90	46.5			specimen toe-pad	BGI DNBseq	SAXhnauR	58829712	11765942400	99.04	42.59
XIN_03	excluded, low genotyping rate	Xinjiang, China	maurus	1960	M	2+	89.5	47			specimen toe-pad	BGI DNBseq	SAXhnauR	73416694	14683338800	98.88	32.74
XIN_04		Xinjiang, China	maurus	1968	?	1	82	43			specimen toe-pad	BGI DNBseq	SAXhnauR	102723657	20544731400	99	41.57
ILC_01		Ilchir, Russia	maurus x stejnegeri	2022	F	2	101	52			blood	BGI DNBseq	AVIntahR	100027708	30008312400	98.67	43.45
ILC_02		Ilchir, Russia	maurus x stejnegeri	2022	M	2+	101	52			blood	BGI DNBseq	AVIntahR	100059263	30017778900	98.56	43.21
TUN_01		Tunka, Russia	maurus x stejnegeri	2021	M	2	102.3	51.8	Y		blood	BGI DNBseq	AVIfuwdR	100741109	30222332700	98.48	40.66
TUN_02		Tunka, Russia	maurus x stejnegeri	2021	M	3+	102.3	51.8			blood	BGI DNBseq	AVIfuwdR	100749392	30224817600	98.48	40.93
TUN_03		Tunka, Russia	maurus x stejnegeri	2021	M	3+	102.3	51.8	Y		blood	BGI DNBseq	AVIfuwdR	100850753	30255225900	98.41	41.24
TUN_04		Tunka, Russia	maurus x stejnegeri	2021	M	3+	102.3	51.8	Y		blood	BGI DNBseq	AVIfuwdR	100759129	30227738700	97.22	41.42
TUN_05		Tunka, Russia	maurus x stejnegeri	2021	M	3+	102.3	51.8	Y		blood	BGI DNBseq	AVImcroR	98908642	29672592600	97.89	41.76
TUN_06		Tunka, Russia	maurus x stejnegeri	2021	M	3+	102.3	51.8	Y		blood	BGI DNBseq	AVImcroR	100118681	30035604300	98.49	41.79
TUN_07		Tunka, Russia	maurus x stejnegeri	2021	M	3+	102.3	51.8	Y		blood	BGI DNBseq	AVImcroR	100155445	30046633500	98.51	41.72
TUN_08		Tunka, Russia	maurus x stejnegeri	2021	M	3+	102.3	51.8	Y		blood	BGI DNBseq	AVIfuwdR	100662371	30198711300	97.16	41.37
TUN_09		Tunka, Russia	maurus x stejnegeri	2021	M	3+	102.3	51.8	Y	CA886	blood	BGI DNBseq	AVIfuwdR	100602406	30180721800	97.34	41.16
TUN_10		Tunka, Russia	maurus x stejnegeri	2021	M	3+	102.3	51.8	Y	CA869	blood	BGI DNBseq	AVIfuwdR	100536609	30160982700	97.98	41.13
TUN_11		Tunka, Russia	maurus x stejnegeri	2021	F	2+	102.3	51.8	Y		blood	BGI DNBseq	AVImcroR	93515841	28054752300	97.38	42.11
TUN_12		Tunka, Russia	maurus x stejnegeri	2021	F	2+	102.3	51.8	Y		blood	BGI DNBseq	AVImcroR	100199424	30059827200	96.95	41.8
TUN_13		Tunka, Russia	maurus x stejnegeri	2021	M	2	102.3	51.8	Y		blood	BGI DNBseq	AVIfuwdR	100573742	30172122600	97.97	40.87
TUN_14		Tunka, Russia	maurus x stejnegeri	2021	M	2	102.3	51.8	Y		blood	BGI DNBseq	AVImcroR	94453802	28336140600	97.66	41.54
TUN_15		Tunka, Russia	maurus x stejnegeri	2021	F	3+	102.3	51.8	Y		blood	BGI DNBseq	AVIfuwdR	100725256	30217576800	97.97	40.86
TUN_16		Tunka, Russia	maurus x stejnegeri	2021	F	3+	102.3	51.8	Y	CA874	blood	BGI DNBseq	AVIfuwdR	100736355	30220906500	97.98	41.04
TUN_17		Tunka, Russia	maurus x stejnegeri	2021	M	2	102.3	51.8	Y	CA865	blood	BGI DNBseq	AVIfuwdR	100568006	30170401800	98.02	41.07
TUN_18		Tunka, Russia	maurus x stejnegeri	2021	F	2	102.3	51.8	Y		blood	BGI DNBseq	AVImcroR	100186334	30055900200	97.92	41.84
BAR_01		Barguzin, Russia	maurus x stejnegeri	2021	M	3+	109.8	53.6	Y		blood	BGI DNBseq	AVIfuwdR	100477177	30143153100	98.01	41.11
BAR_02		Barguzin, Russia	maurus x stejnegeri	2021	M	3+	109.8	53.6	Y		blood	BGI DNBseq	AVIfuwdR	100631929	30189578700	98.01	40.93
BAR_03		Barguzin, Russia	maurus x stejnegeri	2021	F	2+	109.8	53.6	Y		blood	BGI DNBseq	AVImcroR	100103040	30030912000	98.04	41.89
BAR_04		Barguzin, Russia	maurus x stejnegeri	2021	M	3+	109.8	53.6	Y		blood	BGI DNBseq	AVImcroR	100095681	30028704300	98	41.95
BAR_05		Barguzin, Russia	maurus x stejnegeri	2021	M	3+	109.8	53.6	Y	CA892	blood	BGI DNBseq	AVIfuwdR	100354527	30106358100	97.98	40.5
BAR_06		Barguzin, Russia	maurus x stejnegeri	2021	F	2+	109.8	53.6	Y		blood	BGI DNBseq	AVIfuwdR	100533963	30160188900	97.91	40.91
BAR_07		Barguzin, Russia	maurus x stejnegeri	2021	F	3+	109.8	53.6	Y		blood	BGI DNBseq	AVImcroR	100132100	30039630000	97.99	42.27
BAR_08		Barguzin, Russia	maurus x stejnegeri	2021	F	3+	109.8	53.6	Y		blood	BGI DNBseq	AVImcroR	100199844	30059953200	98.39	41.71
BAR_09		Barguzin, Russia	maurus x stejnegeri	2021	M	3+	109.8	53.6	Y		blood	BGI DNBseq	AVIfuwdR	100535428	30160628400	98.48	41.03
BAR_10		Barguzin, Russia	maurus x stejnegeri	2021	F	3+	109.8	53.6	Y	CA863	blood	BGI DNBseq	AVIfuwdR	100548977	30164693100	98.5	41.12
BAR_11		Barguzin, Russia	maurus x stejnegeri	2021	M	3+	109.8	53.6	Y		blood	BGI DNBseq	AVImcroR	100114246	30034273800	98.44	42.08
BAR_12		Barguzin, Russia	maurus x stejnegeri	2021	F	3+	109.8	53.6	Y		blood	BGI DNBseq	AVImcroR	100192130	30057639000	98.46	42.01
BAR_13		Barguzin, Russia	maurus x stejnegeri	2021	M	2	109.8	53.6	Y		blood	BGI DNBseq	AVImcroR	100204412	30061323600	96.94	42.18
BAR_14		Barguzin, Russia	maurus x stejnegeri	2021	F	3+	109.8	53.6	Y		blood	BGI DNBseq	AVIfuwdR	100600203	30180060900	98.47	41.22
BAR_15		Barguzin, Russia	maurus x stejnegeri	2021	F	3+	109.8	53.6	Y		blood	BGI DNBseq	AVIfuwdR	100643810	30193143000	97.98	41.47
BAR_16		Barguzin, Russia	maurus x stejnegeri	2021	M	3+	109.8	53.6	Y		blood	BGI DNBseq	AVImcroR	87106479	26131943700	96.29	42.45
BAR_17		Barguzin, Russia	maurus x stejnegeri	2022	M	2	109.8	53.6			blood	BGI DNBseq	AVIntahR	100110304	30033091200	98.68	43.16
HLJ_01		Heilongjiang, China	stejnegeri	2009	F	2+	127.5	50.3			muscle tissue	BGI DNBseq	SAXxoclR	80162142	24048642600	96.8	42.4
HLJ_02		Heilongjiang, China	stejnegeri	2009	M	2+	127.5	50.3			muscle tissue	BGI DNBseq	SAXxoclR	74396573	22318971900	96.48	42.43
HLJ_03		Heilongjiang, China	stejnegeri	2009	M	2+	127.5	50.3			muscle tissue	BGI DNBseq	SAXxoclR	80158680	24047604000	96.86	42.5
HLJ_04		Heilongjiang, China	stejnegeri	2007	M	1+	127.6	45.4			muscle tissue	BGI DNBseq	SAXxoclR	69489661	20846898300	96.26	42.31
QTP_01		Qinghai, China	przewalskii	2021	F	3+	101.54	37.49	Y		blood	Illumina NovaSeq		85284949	25585484700
QTP_02		Qinghai, China	przewalskii	2021	M	3+	101.54	37.49	Y		blood	Illumina NovaSeq		80085817	24025745100
QTP_03		Qinghai, China	przewalskii	2021	F	2	101.31	37.66	Y		blood	Illumina NovaSeq		106346414	31903924200
QTP_04		Qinghai, China	przewalskii	2021	F	3+	101.31	37.66	Y	CA915	blood	Illumina NovaSeq		101923573	30577071900
QTP_05		Qinghai, China	przewalskii	2021	M	3+	101.31	37.66	Y		blood	Illumina NovaSeq		84356896	25307068800
QTP_06		Qinghai, China	przewalskii	2021	F	2	101.54	37.49	Y		blood	Illumina NovaSeq		93796651	28138995300
QTP_07		Qinghai, China	przewalskii	2021	F	3+	101.54	37.49	Y	CA903	blood	Illumina NovaSeq		75286813	22586043900
QTP_08		Qinghai, China	przewalskii	2021	F	3+	101.54	37.49	Y	CA917	blood	Illumina NovaSeq		69572513	20871753900
QTP_09		Qinghai, China	przewalskii	2021	M	3+	101.54	37.49	Y	CA921	blood	Illumina NovaSeq		81019465	24305839500
QTP_10		Qinghai, China	przewalskii	2021	F	2	101.54	37.49	Y		blood	Illumina NovaSeq		85014943	25504482900
QTP_11	excluded, low genotyping rate	Qinghai, China	przewalskii	2021	M	3+	101.54	37.49	Y		blood	Illumina NovaSeq		7496135	2248840500
QTP_12		Qinghai, China	przewalskii	2021	M	3+	101.54	37.49	Y		blood	Illumina NovaSeq		85252764	25575829200
QTP_13		Qinghai, China	przewalskii	2021	M	2	101.31	37.66	Y		blood	Illumina NovaSeq		74407819	22322345700
QTP_14		Qinghai, China	przewalskii	2021	M	3+	101.33	37.44	Y		blood	Illumina NovaSeq		71167657	21350297100
QTP_15		Qinghai, China	przewalskii	2021	F	2+	101.33	37.44	Y		blood	Illumina NovaSeq		68153852	20446155600
QTP_16		Qinghai, China	przewalskii	2021	F	2+	101.33	37.44	Y		blood	Illumina NovaSeq		72901790	21870537000
QTP_17		Qinghai, China	przewalskii	2021	M	3+	101.33	37.44	Y		blood	Illumina NovaSeq		79594731	23878419300
QTP_18		Qinghai, China	przewalskii	2021	F	2+	101.33	37.44	Y	CA905	blood	Illumina NovaSeq		73114658	21934397400
QTP_19		Qinghai, China	przewalskii	2021	F	2	101.54	37.49	Y		blood	Illumina NovaSeq		71424946	21427483800
QTP_20		Qinghai, China	przewalskii	2020	F	2	101.53	36.95			blood	Illumina NovaSeq		75957863	22787358900
QTP_21		Qinghai, China	przewalskii	2020	F	2+	101.31	37.61			blood	Illumina NovaSeq		65851699	19755509700
QTP_22		Qinghai, China	przewalskii	2020	F	2+	101.36	37.08			blood	Illumina NovaSeq		68117549	20435264700
QTP_23		Qinghai, China	przewalskii	2020	F	2+	101.36	37.08			blood	Illumina NovaSeq		72444760	21733428000
